# An orphan gene is essential for efficient sperm entry into eggs in *Drosophila melanogaster*

**DOI:** 10.1101/2024.08.08.607187

**Authors:** Sara Y. Guay, Prajal H. Patel, Jonathon M. Thomalla, Kerry L. McDermott, Jillian M. O’Toole, Sarah E. Arnold, Sarah J. Obrycki, Mariana F. Wolfner, Geoffrey D. Findlay

**Affiliations:** Department of Biology, College of the Holy Cross, Worcester, MA 01610; Department of Molecular Biology and Genetics, Cornell University, Ithaca, NY 14853

**Keywords:** orphan gene, *Drosophila*, sperm, reproduction, molecular evolution, fertilization

## Abstract

While spermatogenesis has been extensively characterized in the *Drosophila melanogaster* model system, very little is known about the genes required for fly sperm entry into eggs. We identified a lineage-specific gene, which we named *katherine johnson* (*kj*), that is required for efficient fertilization. Males that do not express *kj* produce and transfer sperm that are stored normally in females, but sperm from these males enter eggs with severely reduced efficiency. Using a tagged transgenic rescue construct, we observed that the KJ protein localizes around the edge of the nucleus at various stages of spermatogenesis but is undetectable in mature sperm. These data suggest that *kj* exerts an effect on sperm development, the loss of which results in reduced fertilization ability. Interestingly, KJ protein lacks detectable sequence similarity to any other known protein, suggesting that *kj* could be a lineage-specific orphan gene. While previous bioinformatic analyses indicated that *kj* was restricted to the *melanogaster* group of *Drosophila*, we identified putative orthologs with conserved synteny, male-biased expression, and predicted protein features across the genus, as well as likely instances of gene loss in some lineages. Thus, *kj* was likely present in the *Drosophila* common ancestor and subsequently evolved an essential role in fertility in *D. melanogaster*. Our results demonstrate a new aspect of male reproduction that has been shaped by a lineage-specific gene and provide a molecular foothold for further investigating the mechanism of sperm entry into eggs in *Drosophila*.

**Article Summary:** How fruit fly sperm enter eggs is poorly understood. Here, we identify a gene required for efficient fertilization. Sperm from males lacking this gene’s function cannot enter eggs. The gene appears to act during sperm production, rather than in mature sperm. Interestingly, the gene is undetectable outside of genus *Drosophila*, and its encoded protein shows no discernable similarity to other proteins. This study provides insights into sperm-egg interactions and illustrates how lineage-specific genes can impact important aspects of reproduction.
