## Supplementary material for "An orphan gene is essential for efficient sperm entry into eggs in *Drosophila melanogaster*": File S5

### Sheet: Fig 1
w1118	∆kj/+	∆kj/∆kj	∆kj/Df	∆kj/Df; HA:kj/+	∆kj/Df; kj:HA
53	84	12	0	82	69
65	85	6	3	59	67
90	95	1	0	64	60
80	84	1	0	98	29
71	71	3	1	64	56
84	79	17	20	80	52
92	42	3	0	103	35
85	95	3	7	60	41
56	92	7	5	80	14
74	64	7	20	65	0
87	64	0	1	99	70
82	93	6	0	91	2
81	97	1	10	82	74
93	90	0	9	61	55
98	85	3	0	81	0
68	63	3	2	101	42
58	78	0	2	70	78
	88	3	25	100	45
	97	9	7	102	7
	115	1	10		50

### Sheet: Table 1
SV		bursa		2 hr SR		4 day SR
null	cont	null	cont	null	control	null	control
1611.5	1916	1787	981	66	94	239	202
	1201	2391	1254	189	243	231	134
1662		1832	1218	203	248	149	85
2302	1780	1164		234	259	210	190
1544	1863	2006		235	263	134	176
1080		1376	1198	249	280	5	128
1460	1446	949	1236	272	289	48	121
1646	2135	1109		272.5	298.5	96	33
		1143	644	302	329	226	292
1274.5	2310.5	1560		304	345	15	161
1940	1939.5	1156	1296	333	387	92	311
1957	2221	1190	771			200	220
1819	2211	794	1472			227
1460		1647	914			168
1513	2120.5		921
2073	1520			**fractional counts result from averaging two independent counts of the same image
1670
	2499.5
	1818
*SV counts are sperm per seminal vesicle; fractional values result from averaging two SVs from the same male

### Sheet: Fig 2
null egg	cont egg	null progeny	cont progeny	null hatch rate	cont hatch rate
151	147	1	146	0.0066225	0.9932
120		6		0.05
	164		155		0.94512
54	137	4	132	0.074074	0.9635
122	153	111	149	0.90984	0.97386
103	134	0	131	0	0.97761
136	140	0	139	0	0.99286
149		17		0.11409
104	129	1	121	0.0096154	0.93798
159	194	0	187	0	0.96392
119		4		0.033613
	171		159	0.0199	0.92982
136	155	0	154	0	0.99355
138	137	1	133	0.0072464	0.9708
123	70	6	48	0.04878	0.68571
	192		173		0.90104
95		3		0.031579
105	128	0	114	0	0.89062
	94		91		0.96809
	189		179		0.94709
121	58	1	29	0.0082645	0.5
	169		135		0.79882

### Sheet: Fig 3
4C			4F
Genotype	Embryos positive for dj-GFP		Genotype	Embryos developing
kj/kj	0.077		kj/kj	0.0641631
	0			0.206865
	0.034			0.114631
	0		kj/sm6	0.994286
	0			0.967733
	0			0.953963
	0
	0
	0
	0
	0
	0
	0
	0
	0
kj/sm6	0.7
	0.813
	0.889
	0.848
	0.8333
	0.8571
	0.8182
	0.85
	0.5
	0.8333
	0.8
	0.7647
	0.7895
