## Supplementary material for "An orphan gene is essential for efficient sperm entry into eggs in *Drosophila melanogaster*": Reagents Table

### Sheet: Reagents Table
Data type	Symbol/name used in publication	Source – public	Source – published	Source – unpublished	Identifiers	New reagent	Comments
Data type (mandatory) Duplicate rows as needed. Order is flexible, but row titles must be preserved.	Symbol/name used in publication (mandatory)	Source – public [stock center; company, data repository] (one of D,E,F mandatory)	Source -- published [PMID or 'this paper'] (one of D,E,F mandatory)	Source – unpublished [description, incl. lab of origin] (one of D,E,F mandatory)	Identifiers [format as ID_source:identifier] Separate multiple entries with semi-colon, space	New reagent (mandatory for new entities) Description, progenitor(s)	Comments (optional) Genotypes, purpose of reagent, additional information
gene (source not applicable)	katherine johnson (kj) CG43167	NA	NA	NA	FBgn0262786
genetic reagent (Drosophila melanogaster)
genetic reagent (Drosophila melanogaster)	Canton S or CS			Mariana Wolfner lab; previously used in PMID: 28104747
genetic reagent (Drosophila melanogaster)	w[1118] white w control			Mariana Wolfner lab; previously used in PMID: 34478447
genetic reagent (Drosophila melanogaster)	Bam-GAL4, UAS-Dicer2			Mariana Wolfner lab; previously used in PMID: 28104747
genetic reagent (Drosophila melanogaster)	P{CaryP}attP40	Bloomington Stock Center	FLYB:FBti0114379 PMID:18311141				Flybase symbol: P{CaryP}Msp300attP40; Bloomington stock ID: 36304
genetic reagent (Drosophila melanogaster)	UAS- kj RNAi UAS-CG43167 RNAi			Findlay lab (this paper)		modified pVALIUM20 (FLYB: FBmc0003034)	phiC31:int-targeted integration at P{CaryP}attP40
genetic reagent (Drosophila melanogaster)	Δkj/CyO			Findlay lab (this paper)		CRISPR deletion of CG43167 genomic locus	male sterile
genetic reagent (Drosophila melanogaster)	w[1118]; Df(2L)BSC243/CyO Df(2L)BSC243 Df/+	Bloomington Stock Center	PMID:22445104
genetic reagent (Drosophila melanogaster)	Mst35Bb-GFP P{ProtB-EGFP.M}	Originator	PMID: 20299550		FLYB:FBtp0067932
genetic reagent (Drosophila melanogaster)	Don Juan-GFP P{dj-GFP.S} Dj-GFP	Bloomington Stock Center	PMID:9232593		FBtp0008119
antibody (primary)	rabbit anti-HA rabbit anti-hemagglutinin (C29F4)	Cell Signaling Technologies			RRID:AB_1549585		1:100 dilution (rabbit monoclonal)
antibody (primary)	rabbit anti-GFP (A-11122)	Invitrogen			AB_221569		1:200 dilution (rabbit polyclonal)
antibody (secondary)	goat anti-rabbit IgG (H+L) Alexa Fluor 488 (A-11008)	ThermoFisher Scientific			AB_143165		1:200 dilution
other (dye)	DAPI	Vector Labs			H2000		Nuclear label present in mounting medium
other (dye)	Hoechst 33342	Thermo Scientific			62249
other	Aqua polymount	Polysciences Inc.			18606-20		Mounting medium for embryos
other (chemical)	poly-L-lysine	Sigma			P8920
other (chemical)	Triton X-100 t-Octylphenoxypolyethoxyethanol	Sigma			9002-93-1
other (chemical)	DTT Dithiothreitol	TaKaRa			ST0450
other (chemical)	heparin sodium salt	MP Biologicals			194114
recombinant DNA reagent
recombinant DNA reagent (plasmid)	pVALIUM20	Drosophila Genomics Resource Center			RRID:DGRC_1467
recombinant DNA reagent (transgenic fly construct)	P{TRiP-CG43167} kj RNAi construct			Findlay lab (this paper)		Modified pVALIUM20 construct designed to knockdown CG43167 RNA
recombinant DNA reagent (plasmid)	pU6.3	Drosophila Genomics Resource Center			RRID:DGRC_1362
recombinant DNA reagent (plasmid)	pU6.3- kj 5'			Findlay lab (this paper)		Modified pU6.3 express guide RNA targeting the kj genomic locus
recombinant DNA reagent (plasmid)	pU6.3- kj 3'			Findlay lab (this paper)		Modified pU6.3 express guide RNA targeting the kj genomic locus
recombinant DNA reagent (plasmid)	pCFD4d w, w'		PMID: 27543296				Used for co-CRISPR; the construct targets the white genomic locus
recombinant DNA reagent (plasmid)	w+attB	Addgene			Addgene plasmid 30326
recombinant DNA reagent (plasmid)	pTWH	Drosophila Genomics Resource Center			RRID: RRID:DGRC_1100		Drosophila Gateway Vectors produced by T. Murphy
recombinant DNA reagent (plasmid)	pTWG	Drosophila Genomics Resource Center			RRID: RRID:DGRC_1076		Drosophila Gateway Vectors produced by T. Murphy
recombinant DNA reagent (transgenic fly construct)	w+attB kj:HA rescue kj:HA rescue			Findlay lab (this paper)		Modified w+attB carries the kj genomic loucs with an in frame C-terminal HA tag
recombinant DNA reagent (transgenic fly construct)	w+attB HA:kj rescue HA:kj rescue			Findlay lab (this paper)		Modified w+attB carries the kj genomic loucs with an in frame N-terminal HA tag
sequence-based reagent
large-scale dataset	genome browsers of the Genomics Education Partnership	Genomics Education Partnership (thegep.org)					The specifc genome assemblies used for these browsers are given in a supplemental table. Browsers are available at: https://gander.wustl.edu/cgi-bin/hgGateway
large-scale dataset	adult male and female RNA-seq data	made available through the Genomis Education Partnership	PMID: 24670639 PMID: 24985915				RNA-seq data was visualized using the GEP genome browsers
software, algorithm	ImageJ Fiji (version 1.0)	PMID: 22743772
software, algorithm	Kaleidagraph (version 5.0.3)		http://www.synergy.com
software, algorithm	DeepTMHMM		PPR: PPR480086				In silico structural prediction
software, algorithm	AlphaFold 3		PMID: 38718835				In silico structural prediction
software, algorithm	TimeTree		PMID: 35932227 RRID:SCR_021162				In silico estimation of evolutionary divergence
software, algorithm	BLASTP		RRID:SCR_001010				Detection of kj orthologs by sequence homology
software, algorithm	PSI-BLAST		PMID: 9254694				Detection of kj orthologs by sequence homology
software, algorithm	TBLASTN		RRID:SCR_011822				Detection of kj orthologs by sequence homology
software, algorithm	PAML		RRID:SCR_014932 PMID: 9367129				Analysis of adaptive evolution of Kj protein
software, algorithm	Fixed Effects Likelihood (DataMonkey suite)		PMID: 15483327				Analysis of adaptive evolution of Kj protein
	BUSTED-HM		PMID: 25701167 PMID: 32068869				Analysis of adaptive evolution of Kj protein
	abSENSE		RRID: SCR_023223				Homology detection failure prediction
software, algorithm	Graphpad Prism 10	RRID:SCR_002798
software, algorithm	ClustalOmega		PMID: 28884485				Alignment of kj orthologs
software, algorithm	Jalview	https://www.jalview.org/					Visualization of alignment
other

### Sheet: Primers
pU6.3 CRISPR guide RNA constructs	CG43167-5c-top	CTTCGAATGTAGGGATAGTTAAATATA
pU6.3 CRISPR guide RNA constructs	CG43167-5c-bot	AAACTATATTACTATCCCTACATTC
pU6.3 CRISPR guide RNA constructs	CG43167-3c-top	CTTCGTCCACCTGGCGACTTAAGGC
pU6.3 CRISPR guide RNA constructs	CG43167-3c-bot	AAACGCCTTAAGTCGCCAGGTGGAC
kj RT-PCR primer	CG43167-F	CTTTATTTCCGTGGCGTTTC
kj RT-PCR primer	CG43167-R	TTTTCTTTCGTCTCGGTTCG
RpL32 RT-PCR primer	RpL32-intron-F	CACCAGTCGGATCGATATGC
RpL32 RT-PCR primer	RpL32-intron-R	CGATCCGTAACCGATGTTG
kj:HA rescue construct	CG41367 Insert1_F1	GTCGACCTCGAGTACCCGGGAGCTCGAATTCTAGAAGCTTaaagtacttacaacaccaag
kj:HA rescue construct	CG41367 Insert1_R1	ATGGGTAAAAGATGCGGCCTCCACCGCGGTGGAGATCCATtcttgattttgttggttcag
kj:HA rescue construct	HA Tag Insert2_F1	ATGGATCTCCACCGCGGTGGAGGCCGCA
kj:HA rescue construct	CG41367 Insert2_R1	TATCTTAGGTATTTGGCATATTTCTGGAACCATCCATAATtcacgtggaccggtgtccgc
kj:HA rescue construct	CG41367 GR Insert3_F1	ATTATGGATGGTTCCAGAAATATGCCAAATACCTAAG
kj:HA rescue construct	CG41367 GR Insert3_R1	ATTGCCGGCGATATCGGATCCACCGGTGCCTAGGCGCGCCagttgcagcataaagttctg
HA:kj rescue construct	CG41367 Insert1_F1	GTCGACCTCGAGTACCCGGGAGCTCGAATTCTAGAAGCTTaaagtacttacaacaccaag
HA:kj rescue construct	HA-KJ Insert1_R1	GATGCGGCCTCCACCGCGGTGGAGATCCATTTTTGAAATATTAGCTGGAAC
HA:kj rescue construct	HA Tag Insert2_F1	ATGGATCTCCACCGCGGTGGAGGCCGCA
HA:kj rescue construct	HA-KJ Insert2_R1	AAAGCGCTTGAGTTTTTCAATAATCGAATCCGTGGACCGGTGTCCGCCATG
HA:kj rescue construct	HA-KJ Insert3_F1	GATTCGATTATTGAAAAACTCAAGC
HA:kj rescue construct	CG41367 GR Insert3_R1	ATTGCCGGCGATATCGGATCCACCGGTGCCTAGGCGCGCCagttgcagcataaagttctg
GFP:kj rescue construct	CG41367 Insert1_F1	GTCGACCTCGAGTACCCGGGAGCTCGAATTCTAGAAGCTTaaagtacttacaacaccaag
GFP:kj rescue construct	GFP-KJ Insert1_R1	ggtgaacagctcctcgcccttgctcacCATTTTTGAAATATTAGCTGGAA
GFP:kj rescue construct	GFP-KJ Insert2_F1	atggtgagcaagggcgaggagctgt
GFP:kj rescue construct	GFP-KJ Insert2_R1	GTTTTTCAATAATCGAATCtccaccacttccaccgcctgagcctcccgtggaccggtgcttgtaca
GFP:kj rescue construct	GFP-KJ Insert3_F1	tggaagtggtggaGATTCGATTATTGAAAAACTCAAGC
GFP:kj rescue construct	CG41367 GR Insert3_R1	ATTGCCGGCGATATCGGATCCACCGGTGCCTAGGCGCGCCagttgcagcataaagttctg
